# M1 Macrophage-Related Genes Model for NSCLC Immunotherapy Response Prediction

**DOI:** 10.1101/2023.10.21.563445

**Authors:** Si-fan Wu, Qi-qi Sheng, Peng-jun Liu, Zhe Jiao, Jin-ru Lv, Rong Qiao, Dong-kun Xie, Zan-han Wang, Jia-mei Ge, Peng-hui Li, Tiao-xia Wei, Jie Lei, Jie-yi Fan, Liang Wang

**Affiliations:** State Key Laboratory of Cancer Biology, Department of Medical Genetics and Developmental Biology, Fourth Military Medical University, Xi’an, 710032, China; Department of Aerospace Medicine, Fourth Military Medical University, Xi’an,710032, China; Department of Thoracic Surgery, The Second Affiliated Hospital of Air Force Medical University, Xi’an, 710038, China

**Keywords:** M1 macrophage, NSCLC, immune infiltration, immunotherapy, prognosis prediction model

## Abstract

Patients diagnosed with non-small cell lung cancer have a limited lifespan and exhibit poor immunotherapy outcomes. M1 macrophages have been found to be essential for anti-tumor immunity. This study aimed to develop an immunotherapy response evaluation model for NSCLC patients based on transcriptional expression. RNA sequencing profiles of 254 advanced-stage NSCLC patients treated with immunotherapy were downloaded from POPLAR and OAK projects. Immune cell infiltration in NSCLC patients has been examined, and thereafter different co-expressed genes were identified. Following that, the impact of M1 macrophage related genes on the prognosis of NSCLC patients was investigated. Six M1 macrophage co-expression genes, namely *NKX2-1*, *CD8A*, *SFTA3*, *IL2RB*, *IDO1*, and *CXCL9*, exhibited a strong association with the prognosis of NSCLC and served as effective predictors for immunotherapy response. A response model was constructed using Cox regression model and Lasso Cox regression analysis. The M1 genes were validated on our previous TD- FOREKNOW NSCLC clinical trial by RT-qPCR. The response model showed excellent immunotherapy response predicting and prognosis evaluating value in advanced stage of NSCLC. The model can effectively predict advanced NSCLC prognosis and aid in identifying patients who could benefit from customized immunotherapy as well as sensitive drugs.
