## Supplemental Tables 1-4, and will be used for the link to the file on the preprint site. for "M1 Macrophage-Related Genes Model for NSCLC Immunotherapy Response Prediction": Supplementary table S2 Characteristics of TD-FOREKNOW Advanced Non Small Cell Lung Cancer Patients.xlsx

### Sheet: Clinical information
ID	Date on first pathological diagnosis	Pathological diagnosis	Date on Informed Consent Form	TNM	T	N	Clinical stages	Height	Weight	Age	ECOQ Scores	Sex	Smoking	Pathologic complete response
001	2020-03-27	adenocarcinoma	2020-04-07	T4N0M0	T4	N0	IIIA	159	50	47	1	woman	No	Yes
002	2020-03-31	squamous carcinoma	2020-04-07	T1cN2M0	T1c	N2	IIIA	172	75	70	1	man	Yes	Yes
003	2020-04-03	adenocarcinoma	2020-04-28	T2N2M0	T2	N2	IIIA	157	45	62	0	woman	No	Yes
004	2020-04-30	adenocarcinoma	2020-05-11	T4N0M0	T4	N0	IIIA	165	86	51	0	man	Yes	Yes
005	2020-05-07	squamous carcinoma	2020-05-14	T3N2M0	T3	N2	IIIB	175	70	57	0	man	Yes	Yes
006	2020-05-29	squamous carcinoma	2020-06-15	T3N2M0	T3	N2	IIIB	170	75	50	0	man	Yes	Yes
007	2020-05-28	squamous carcinoma	2020-06-17	T2N2M0	T2	N2	IIIA	168	69	62	0	man	Yes	Yes
008	2020-07-29	squamous carcinoma	2020-08-05	T3N2M0	T3	N2	IIIB	164	57	64	0	man	Yes	Yes
009	2020-08-07	squamous carcinoma	2020-08-12	T3N2M0	T3	N2	IIIB	163	60	47	0	man	Yes	Yes
010	2020-07-21	adenocarcinoma	2020-08-19	T3N2M0	T3	N2	IIIB	166	71	57	0	man	Yes	Yes
011	2020-07-27	adenocarcinoma	2020-08-31	T1N2M0	T1	N2	IIIA	161	52	61	0	woman	No	Yes
012	2020-08-20	squamous carcinoma	2020-09-22	T3N1M0	T3	N1	IIIA	165	72.51	62	0	man	Yes	Yes
013	2020-10-14	squamous carcinoma	2020-10-20	T3N2M0	T3	N2	IIIB	165	72.5	62	0	man	Yes	Yes
014	2020-10-27	squamous carcinoma	2020-11-02	T3N1M0	T3	N1	IIIA	164	56	65	0	man	Yes	Yes
015	2020-10-30	squamous carcinoma	2020-11-06	T2N2M0	T2	N2	IIIA	170	65	54	0	man	Yes	No
016	2020-11-03	squamous carcinoma	2020-11-13	T4N0M0	T4	N0	IIIA	175	70	66	0	man	Yes	No
017	2020-11-13	macroneuroendocrine	2020-11-19	T2N2M0	T2	N2	IIIA	159	48.5	64	0	woman	No	No
018	2020-11-19	squamous carcinoma	2020-11-23	T2N2M0	T2	N2	IIIA	170	80	61	0	man	Yes	No
019	2020-11-17	squamous carcinoma	2020-11-23	T2N2M0	T2	N2	IIIA	173	65	66	0	man	Yes	No
020	2020-11-20	adenocarcinoma	2020-11-26	T2N2M0	T2	N2	IIIA	172	65	60	0	man	No	No
021	2020-12-09	adenocarcinoma	2020-12-17	T3N2M0	T3	N2	IIIB	162	73	54	0	woman	No	No
022	2021-01-29	squamous carcinoma	2021-02-23	T3N2M0	T3	N2	IIIB	168	73	48	0	man	Yes	No
023	lost	squamous carcinoma	2021-03-02	T3N2M0	T3	N2	IIIB	170	80	66	0	man	Yes	No
024	2021-04-06	squamous carcinoma	2021-04-12	T3N2M0	T3	N2	IIIB	178	85	54	0	man	Yes	No
025	2021-05-12	squamous carcinoma	2021-05-12	T4N0M0	T4	N0	IIIA	170	79	60	0	man	Yes	No
026	lost	squamous carcinoma	2021-06-03	T2N2M0	T2	N2	IIIA	175	82	49	0	woman	Yes	No
027	2021-06-28	squamous carcinoma	2021-06-28	T2N2M0	T2	N2	IIIA	174	72	62	0	man	No	No
028	2021-06-23	squamous carcinoma	2021-06-28	T4N1M0	T3	N1	IIIA	168	67	66	0	man	Yes	No
029	2021-07-05	squamous carcinoma	2021-07-12	T2N2M0	T2	N2	IIIA	173	65	67	0	man	Yes	No
030	2021-06-23	squamous carcinoma	2021-07-12	T3N2M0	T3	N2	IIIB	172	51	64	0	man	Yes	No
031	2021-08-09	adenocarcinoma	2021-08-16	T4N0M0	T4	N0	IIIA	154	65	41	0	woman	No	No
032	2021-08-24	squamous carcinoma	2021-09-01	T3N2M0	T3	N2	IIIB	170	82	54	0	man	Yes	No
033	2021-08-28	adenocarcinoma	2021-09-16	T3N2M0	T3	N2	IIIB	171	74	65	0	man	Yes	No
034	2021-08-10	squamous carcinoma	2021-09-16	T2N2M0	T2	N2	IIIA	169	46	55	0	man	Yes	No
035	2021-09-15	squamous carcinoma	2021-10-12	T2N2M0	T2	N2	IIIA	170	74	63	0	man	Yes	No
036	lost	adenocarcinoma	2021-10-20	T2N2M0	T2	N2	IIIA	160	62.5	67	0	man	Yes	No
037	2021-10-16	adenocarcinoma	2021-11-04	T2N2M0	T2	N2	IIIA	170	70	65	0	man	Yes	No
038	2021-11-17	adenocarcinoma	2021-11-29	T2N2M0	T2	N2	IIIA	150	41	53	0	man	No	No
039	2021-11-22	adenocarcinoma	2021-12-06	T2N2M0	T2	N2	IIIA	160	51	65	0	woman	No	No
040	2021-12-06	squamous carcinoma	2021-12-13	T2bN2M0	T2b	N2	IIIA	170	77.5	58	0	man	Yes	No
